# The tumor necrosis superfamily member 4-1BBL expressed by tumor cells prevents exhaustion of CD8 T cells in a humanized mouse model of papillary renal cell carcinoma

**DOI:** 10.1101/2025.07.25.666825

**Authors:** Marie Fornier, Julien Novarino, Marie Naturel, Marylou Panouillot, Marie-Caroline Dieu-Nosjean, Gilles Marodon

## Abstract

**Background:** 4-1BB (CD137), a member of the TNF receptor superfamily, is a critical co-stimulatory receptor for CD8⁺ T cell activation and regulatory T cell (Treg) expansion. While its ligand 4-1BBL is typically expressed by professional antigen-presenting cells, several carcinomas also express 4-1BBL, though its function in the tumor microenvironment remains poorly defined.

**Methods:** We analyzed 4-1BBL expression across human tumors and found papillary renal cell carcinoma (pRCC) to exhibit the highest levels. Using The Cancer Genome Atlas, we found high 4-1BBL expression correlated with poor overall survival in pRCC. To study its role in vivo, we established an orthotopic humanized mouse model of pRCC by grafting ACHN cells into the renal capsule of mice reconstituted with human CD34⁺ hematopoietic stem cells. We then performed CRISPR-mediated deletion of 4-1BBL in tumor cells, followed by flow cytometry and single-cell RNA sequencing of tumor-infiltrating immune cells.

**Results:** Loss of tumor-derived 4-1BBL resulted in accelerated tumor growth and decreased immune cell clustering. In the absence of 4-1BBL, CD8⁺ T cells displayed elevated expression of PD-1, TIM-3, LAG-3, granzyme B, perforin, and NKG7, indicating a cytotoxic yet exhausted phenotype. Treg were only modestly impacted. Tumor-infiltrating CD8⁺ T cells expressed high levels of 4-1BBL and showed transcriptional signatures of altered AP-1 factors and enhanced PI3K pathway signaling.

**Conclusions:** Our findings uncover a previously unrecognized role for tumor- and T cell–derived 4-1BBL in sustaining cytotoxic CD8⁺ T cell functionality and limiting their exhaustion. This reveals a potential immune-regulatory axis that could be exploited for therapeutic modulation in renal cell carcinoma.
