## supplemental table 1 for "The tumor necrosis superfamily member 4-1BBL expressed by tumor cells prevents exhaustion of CD8 T cells in a humanized mouse model of papillary renal cell carcinoma"

### Sheet: Feuil1
	surface staining
		Fluorochrome	Clone	Provider
	CD45m	StarBright Violet 515	YW62.3	Biorad
	CD45h	Spark YG 593	HI10	Biolegend
	CD20	BUV805	2H7	Invitrogen
	CD3	Spark NIR 685	SK7	BD
	TCR alpha/beta	BV750	IP26	Biolegend
	CD8	PE-Fire 810	SK1	Biolegend
	CD4	BUV496	SK3	Invitrogen
	CD25	PECy5	BC96	Biolegend
	CD56	BV570	HCD56	Biolegend
	CD14	Super Bright 645	61D3	Invitrogen
	CD38	StarBright Blue 580	AT13/5	Biorad
	CD11c	StarBright Violet 610	BU15	Biorad
	CD69	StarBright Blue 765	FN50	Biorad
	CD45RA	BUV395	HI100	BD
	CDw198 (CCR8)	BB700	433H	BD
	CCR7	APC-Fire 810	G043H7	BD
	PD-1	RB705	EH12.1	BD
	CD120b (TNFR2)	BV421	hTNFR-M	BD
	CXCR5	PE-Fire 700	J252D4	Biolegend
	CD137 (4-1BB)	BUV661	4B4-1	BD
	CD196 (CCR-6)	BV480	11A9	BD
	CD206	eFluor 450	19.2	Invitrogen
	PD-L1	APC-R700	MIH1	BD
	HLA-DR	BUV563	L203	BD
	4-1BBL	PE	4H3	Invitrogen
	intracellular staining
		Fluorochrome	Clone	Provider
	foxp3	RB744	259D/C7	BD
	Granzyme B	APC	GB11	Invitrogen
	CTLA-4	PECy7	BNI3	Biolegend
	Ki-67	AlexaFluor532	SolA15	Invitrogen
